# Young chicks rely on perceptual grouping to discriminate prime numbers

**DOI:** 10.1101/2021.03.04.433923

**Authors:** Maria Loconsole, Massimo De Agrò, Lucia Regolin

## Abstract

Grouping sets of elements into smaller, equal-sized, subsets constitutes a perceptual strategy employed by humans and other animals to enhance cognitive performance. We hypothesized that asymmetrical grouping, a characteristic of prime numbers, could provide visual cues enabling discrimination of prime from non-prime numerosities. Newborn chicks were habituated to even numerosities (as sets of elements presented on a screen), and then tested for their spontaneous choice among a prime and a non-prime odd numerosity. Chicks discriminated and preferred the prime over the composite set of elements. We discuss this result in terms of novelty preference. By employing different contrasts (i.e., 7vs.9, 11vs.9, and 13vs.15) we investigated the limits of such mechanism showing that induced grouping positively affects chicks’ performance.
