## Supplementary material for "Young chicks rely on perceptual grouping to discriminate prime numbers": raw data

### Sheet: Metadata
Supplemental Material 3
Sheet	description
Sheet 1 – Exp 1	data for experiment 1 – preference for prime numbers when they are the smaller (condition 7vs9) or larger (condition 9vs11) of the comparison
Sheet 2 – Exp 2	data for experiment 2 – 13Vs15 comparison
Sheet 3 – Exp 3	data for experiment 3 – 13Vs15 comparison with passively induced colour grouping
description of each column can be found in comments in this file

### Sheet: Exp1
date	subj	cond	sex	pos	stim	size	time	first
2016-09-20	S001	7vs9	M	dx	prime	small	119	1
2016-09-20	S001	7vs9	M	sx	composite	big	0	NA
2016-09-26	S002	7vs9	M	sx	prime	small	73	1
2016-09-26	S002	7vs9	M	dx	composite	big	0	NA
2016-09-26	S003	7vs9	M	dx	prime	small	10	1
2016-09-26	S003	7vs9	M	sx	composite	big	138	NA
2016-09-27	S004	7vs9	M	sx	prime	small	0	0
2016-09-27	S004	7vs9	M	dx	composite	big	202	NA
2016-09-27	S005	7vs9	F	dx	prime	small	9	1
2016-09-27	S005	7vs9	F	sx	composite	big	66	NA
2016-10-03	S006	7vs9	F	sx	prime	small	162	1
2016-10-03	S006	7vs9	F	dx	composite	big	3	NA
2016-10-10	S007	7vs9	F	sx	prime	small	26	1
2016-10-10	S007	7vs9	F	dx	composite	big	74	NA
2016-10-10	S008	7vs9	F	dx	prime	small	9	0
2016-10-10	S008	7vs9	F	sx	composite	big	30	NA
2016-10-11	S009	7vs9	M	sx	prime	small	237	1
2016-10-11	S009	7vs9	M	dx	composite	big	0	NA
2016-10-11	S010	7vs9	M	dx	prime	small	96	0
2016-10-11	S010	7vs9	M	sx	composite	big	0	NA
2016-10-17	S011	7vs9	F	sx	prime	small	39	0
2016-10-17	S011	7vs9	F	dx	composite	big	164	NA
2016-10-18	S012	7vs9	F	sx	prime	small	7	0
2016-10-18	S012	7vs9	F	dx	composite	big	136	NA
2016-10-24	S013	7vs9	F	sx	prime	small	24	0
2016-10-24	S013	7vs9	F	dx	composite	big	27	NA
2016-10-24	S014	7vs9	F	dx	prime	small	138	1
2016-10-24	S014	7vs9	F	sx	composite	big	24	NA
2016-10-25	S015	7vs9	F	sx	prime	small	105	1
2016-10-25	S015	7vs9	F	dx	composite	big	16	NA
2016-10-31	S016	7vs9	M	sx	prime	small	0	0
2016-10-31	S016	7vs9	M	dx	composite	big	33	NA
2016-10-31	S017	7vs9	M	dx	prime	small	85	1
2016-10-31	S017	7vs9	M	sx	composite	big	0	NA
2016-11-01	S018	7vs9	F	sx	prime	small	246	1
2016-11-01	S018	7vs9	F	dx	composite	big	0	NA
2016-11-01	S019	7vs9	F	dx	prime	small	222	1
2016-11-01	S019	7vs9	F	sx	composite	big	0	NA
2016-11-14	S020	7vs9	F	sx	prime	small	118	1
2016-11-14	S020	7vs9	F	dx	composite	big	73	NA
2016-11-15	S021	7vs9	M	dx	prime	small	161	1
2016-11-15	S021	7vs9	M	sx	composite	big	0	NA
2016-11-21	S022	7vs9	F	dx	prime	small	203	0
2016-11-21	S022	7vs9	F	sx	composite	big	52	NA
2016-11-21	S023	7vs9	M	dx	prime	small	0	0
2016-11-21	S023	7vs9	M	sx	composite	big	49	NA
2016-11-28	S024	7vs9	F	sx	prime	small	118	0
2016-11-28	S024	7vs9	F	dx	composite	big	87	NA
2016-11-28	S025	7vs9	F	dx	prime	small	185	1
2016-11-28	S025	7vs9	F	sx	composite	big	0	NA
2016-11-29	S026	7vs9	M	sx	prime	small	101	1
2016-11-29	S026	7vs9	M	dx	composite	big	0	NA
2016-11-29	S027	7vs9	M	dx	prime	small	186	1
2016-11-29	S027	7vs9	M	sx	composite	big	0	NA
2016-12-05	S028	7vs9	F	dx	prime	small	0	0
2016-12-05	S028	7vs9	F	sx	composite	big	74	NA
2016-12-06	S029	7vs9	M	sx	prime	small	0	0
2016-12-06	S029	7vs9	M	dx	composite	big	216	NA
2016-12-12	S030	7vs9	M	dx	prime	small	56	1
2016-12-12	S030	7vs9	M	sx	composite	big	39	NA
2016-12-13	S031	7vs9	M	sx	prime	small	25	1
2016-12-13	S031	7vs9	M	dx	composite	big	0	NA
2016-12-13	S032	7vs9	M	dx	prime	small	0	0
2016-12-13	S032	7vs9	M	sx	composite	big	66	NA
2017-01-16	S033	7vs9	M	sx	prime	small	151	1
2017-01-16	S033	7vs9	M	dx	composite	big	0	NA
2017-01-17	S034	7vs9	F	dx	prime	small	127	1
2017-01-17	S034	7vs9	F	sx	composite	big	30	NA
2017-01-30	S035	7vs9	M	sx	prime	small	149	1
2017-01-30	S035	7vs9	M	dx	composite	big	25	NA
2017-01-31	S036	7vs9	M	dx	prime	small	0	0
2017-01-31	S036	7vs9	M	sx	composite	big	40	NA
2017-02-14	S037	7vs9	F	sx	prime	small	0	0
2017-02-14	S037	7vs9	F	dx	composite	big	160	NA
2017-02-14	S038	7vs9	F	sx	prime	small	0	0
2017-02-14	S038	7vs9	F	dx	composite	big	231	NA
2017-02-20	S039	7vs9	M	dx	prime	small	49	1
2017-02-20	S039	7vs9	M	sx	composite	big	111	NA
2017-02-20	S040	7vs9	M	dx	prime	small	69	1
2017-02-20	S040	7vs9	M	sx	composite	big	143	NA
2016-09-26	S041	9vs11	M	dx	prime	big	193	0
2016-09-26	S041	9vs11	M	sx	composite	small	0	NA
2016-10-10	S042	9vs11	F	dx	prime	big	6	1
2016-10-10	S042	9vs11	F	sx	composite	small	181	NA
2016-10-17	S043	9vs11	F	dx	prime	big	127	0
2016-10-17	S043	9vs11	F	sx	composite	small	0	NA
2016-10-24	S044	9vs11	F	dx	prime	big	162	0
2016-10-24	S044	9vs11	F	sx	composite	small	37	NA
2016-10-31	S045	9vs11	M	dx	prime	big	73	1
2016-10-31	S045	9vs11	M	sx	composite	small	52	NA
2016-11-14	S046	9vs11	F	dx	prime	big	102	0
2016-11-14	S046	9vs11	F	sx	composite	small	0	NA
2016-11-28	S047	9vs11	F	dx	prime	big	68	0
2016-11-28	S047	9vs11	F	sx	composite	small	0	NA
2016-12-05	S048	9vs11	F	dx	prime	big	233	1
2016-12-05	S048	9vs11	F	sx	composite	small	54	NA
2016-12-12	S049	9vs11	M	dx	prime	big	54	0
2016-12-12	S049	9vs11	M	sx	composite	small	151	NA
2017-01-23	S050	9vs11	M	dx	prime	big	156	0
2017-01-23	S050	9vs11	M	sx	composite	small	0	NA
2016-11-21	S051	9vs11	F	dx	prime	big	80	0
2016-11-21	S051	9vs11	F	sx	composite	small	0	NA
2016-09-20	S052	9vs11	M	sx	prime	big	0	1
2016-09-20	S052	9vs11	M	dx	composite	small	81	NA
2016-09-26	S053	9vs11	M	sx	prime	big	106	1
2016-09-26	S053	9vs11	M	dx	composite	small	50	NA
2016-10-03	S054	9vs11	M	sx	prime	big	243	0
2016-10-03	S054	9vs11	M	dx	composite	small	0	NA
2016-10-10	S055	9vs11	F	sx	prime	big	165	1
2016-10-10	S055	9vs11	F	dx	composite	small	0	NA
2016-10-17	S056	9vs11	F	sx	prime	big	118	0
2016-10-17	S056	9vs11	F	dx	composite	small	0	NA
2016-10-24	S057	9vs11	M	sx	prime	big	135	1
2016-10-24	S057	9vs11	M	dx	composite	small	0	NA
2016-10-31	S058	9vs11	F	sx	prime	big	61	0
2016-10-31	S058	9vs11	F	dx	composite	small	100	NA
2016-11-15	S059	9vs11	M	sx	prime	big	133	1
2016-11-15	S059	9vs11	M	dx	composite	small	0	NA
2016-11-21	S060	9vs11	F	sx	prime	big	0	0
2016-11-21	S060	9vs11	F	dx	composite	small	71	NA
2016-12-13	S061	9vs11	F	sx	prime	big	0	1
2016-12-13	S061	9vs11	F	dx	composite	small	283	NA
2017-01-17	S062	9vs11	F	sx	prime	big	13	0
2017-01-17	S062	9vs11	F	dx	composite	small	82	NA
2017-01-24	S063	9vs11	F	sx	prime	big	31	0
2017-01-24	S063	9vs11	F	dx	composite	small	43	NA
2016-10-04	S064	9vs11	F	dx	prime	big	0	1
2016-10-04	S064	9vs11	F	sx	composite	small	171	NA
2016-10-11	S065	9vs11	M	dx	prime	big	10	1
2016-10-11	S065	9vs11	M	sx	composite	small	101	NA
2016-10-18	S066	9vs11	F	dx	prime	big	87	1
2016-10-18	S066	9vs11	F	sx	composite	small	50	NA
2016-10-25	S067	9vs11	F	dx	prime	big	193	0
2016-10-25	S067	9vs11	F	sx	composite	small	0	NA
2016-11-01	S068	9vs11	F	dx	prime	big	20	0
2016-11-01	S068	9vs11	F	sx	composite	small	207	NA
2016-11-22	S069	9vs11	M	dx	prime	big	205	0
2016-11-22	S069	9vs11	M	sx	composite	small	0	NA
2016-12-06	S070	9vs11	M	dx	prime	big	161	1
2016-12-06	S070	9vs11	M	sx	composite	small	0	NA
2016-12-13	S071	9vs11	F	dx	prime	big	207	0
2016-12-13	S071	9vs11	F	sx	composite	small	0	NA
2016-09-27	S072	9vs11	F	sx	prime	big	65	1
2016-09-27	S072	9vs11	F	dx	composite	small	99	NA
2016-10-04	S073	9vs11	F	sx	prime	big	57	1
2016-10-04	S073	9vs11	F	dx	composite	small	67	NA
2016-10-11	S074	9vs11	M	sx	prime	big	262	1
2016-10-11	S074	9vs11	M	dx	composite	small	0	NA
2016-10-18	S075	9vs11	M	sx	prime	big	65	1
2016-10-18	S075	9vs11	M	dx	composite	small	119	NA
2016-11-22	S076	9vs11	M	sx	prime	big	0	1
2016-11-22	S076	9vs11	M	dx	composite	small	265	NA
2016-11-29	S077	9vs11	M	dx	prime	big	79	1
2016-11-29	S077	9vs11	M	sx	composite	small	38	NA
2016-12-06	S078	9vs11	M	sx	prime	big	0	0
2016-12-06	S078	9vs11	M	dx	composite	small	161	NA
2017-01-31	S079	9vs11	M	sx	prime	big	170	1
2017-01-31	S079	9vs11	M	dx	composite	small	9	NA

### Sheet: Exp2
date	subj	cond	sex	pos	stim	size	time	first
2017-02-20	S080	nogrouping	F	sx	prime	small	236	1
2017-02-20	S080	nogrouping	F	dx	composite	big	0	NA
2017-02-20	S081	nogrouping	F	dx	prime	small	0	0
2017-02-20	S081	nogrouping	F	sx	composite	big	194	NA
2017-02-21	S082	nogrouping	F	dx	prime	small	0	0
2017-02-21	S082	nogrouping	F	sx	composite	big	267	NA
2017-02-21	S083	nogrouping	F	sx	prime	small	97	1
2017-02-21	S083	nogrouping	F	dx	composite	big	81	NA
2017-02-27	S084	nogrouping	F	dx	prime	small	90	0
2017-02-27	S084	nogrouping	F	sx	composite	big	52	NA
2017-02-28	S085	nogrouping	M	dx	prime	small	24	1
2017-02-28	S085	nogrouping	M	sx	composite	big	0	NA
2017-02-28	S086	nogrouping	M	sx	prime	small	0	0
2017-02-28	S086	nogrouping	M	dx	composite	big	240	NA
2017-03-06	S087	nogrouping	F	dx	prime	small	50	1
2017-03-06	S087	nogrouping	F	sx	composite	big	74	NA
2017-03-06	S088	nogrouping	F	dx	prime	small	210	1
2017-03-06	S088	nogrouping	F	sx	composite	big	0	NA
2017-03-06	S089	nogrouping	F	sx	prime	small	0	0
2017-03-06	S089	nogrouping	F	dx	composite	big	241	NA
2017-03-07	S090	nogrouping	M	dx	prime	small	0	0
2017-03-07	S090	nogrouping	M	sx	composite	big	111	NA
2017-03-07	S091	nogrouping	M	sx	prime	small	0	0
2017-03-07	S091	nogrouping	M	dx	composite	big	189	NA
2017-03-07	S092	nogrouping	M	dx	prime	small	99	1
2017-03-07	S092	nogrouping	M	sx	composite	big	112	NA
2017-03-20	S093	nogrouping	F	sx	prime	small	0	0
2017-03-20	S093	nogrouping	F	dx	composite	big	178	NA
2017-03-20	S094	nogrouping	F	dx	prime	small	97	1
2017-03-20	S094	nogrouping	F	sx	composite	big	0	NA
2017-03-20	S095	nogrouping	F	sx	prime	small	192	1
2017-03-20	S095	nogrouping	F	dx	composite	big	0	NA
2017-03-21	S096	nogrouping	M	sx	prime	small	187	1
2017-03-21	S096	nogrouping	M	dx	composite	big	0	NA
2017-03-21	S097	nogrouping	M	dx	prime	small	295	1
2017-03-21	S097	nogrouping	M	sx	composite	big	0	NA
2017-03-27	S098	nogrouping	F	dx	prime	small	0	0
2017-03-27	S098	nogrouping	F	sx	composite	big	216	NA
2017-03-27	S099	nogrouping	F	sx	prime	small	93	1
2017-03-27	S099	nogrouping	F	dx	composite	big	0	NA
2017-03-28	S100	nogrouping	F	dx	prime	small	8	1
2017-03-28	S100	nogrouping	F	sx	composite	big	0	NA
2017-03-28	S101	nogrouping	M	sx	prime	small	0	0
2017-03-28	S101	nogrouping	M	dx	composite	big	149	NA
2017-04-10	S102	nogrouping	F	dx	prime	small	7	1
2017-04-10	S102	nogrouping	F	sx	composite	big	0	NA
2017-04-19	S103	nogrouping	F	sx	prime	small	14	0
2017-04-19	S103	nogrouping	F	dx	composite	big	69	NA
2017-04-19	S104	nogrouping	F	dx	prime	small	0	0
2017-04-19	S104	nogrouping	F	sx	composite	big	185	NA
2017-04-19	S105	nogrouping	M	sx	prime	small	0	0
2017-04-19	S105	nogrouping	M	dx	composite	big	238	NA
2017-04-24	S106	nogrouping	F	dx	prime	small	218	1
2017-04-24	S106	nogrouping	F	sx	composite	big	0	NA
2017-04-25	S107	nogrouping	F	sx	prime	small	55	0
2017-04-25	S107	nogrouping	F	dx	composite	big	168	NA
2017-04-25	S108	nogrouping	F	dx	prime	small	164	1
2017-04-25	S108	nogrouping	F	sx	composite	big	0	NA
2017-04-25	S109	nogrouping	M	sx	prime	small	105	1
2017-04-25	S109	nogrouping	M	dx	composite	big	84	NA
2017-05-02	S110	nogrouping	F	sx	prime	small	0	0
2017-05-02	S110	nogrouping	F	dx	composite	big	256	NA
2017-05-02	S111	nogrouping	F	dx	prime	small	256	1
2017-05-02	S111	nogrouping	F	sx	composite	big	0	NA
2017-05-02	S112	nogrouping	F	sx	prime	small	0	0
2017-05-02	S112	nogrouping	F	dx	composite	big	280	NA
2017-05-02	S113	nogrouping	F	dx	prime	small	124	1
2017-05-02	S113	nogrouping	F	sx	composite	big	0	NA
2017-05-03	S114	nogrouping	M	dx	prime	small	0	0
2017-05-03	S114	nogrouping	M	sx	composite	big	236	NA
2017-05-08	S115	nogrouping	F	sx	prime	small	0	0
2017-05-08	S115	nogrouping	F	dx	composite	big	212	NA
2017-05-08	S116	nogrouping	F	dx	prime	small	0	0
2017-05-08	S116	nogrouping	F	sx	composite	big	151	NA
2017-05-08	S117	nogrouping	F	sx	prime	small	165	1
2017-05-08	S117	nogrouping	F	dx	composite	big	0	NA
2017-05-08	S118	nogrouping	M	dx	prime	small	0	0
2017-05-08	S118	nogrouping	M	sx	composite	big	40	NA
2017-05-15	S119	nogrouping	M	sx	prime	small	186	0
2017-05-15	S119	nogrouping	M	dx	composite	big	54	NA

### Sheet: Exp3
date	subj	cond	sex	pos	stim	size	time	first
2020-10-19	S120	grouping	male	left	prime	small	263.718	1
2020-10-19	S121	grouping	male	left	prime	small	274.85	1
2020-10-19	S122	grouping	male	left	prime	small	0	0
2020-10-19	S123	grouping	male	left	prime	small	178.025	1
2020-10-19	S124	grouping	male	right	prime	small	255.204	1
2020-10-19	S125	grouping	male	right	prime	small	235.465	1
2020-10-19	S126	grouping	male	right	prime	small	58.755	0
2020-10-19	S127	grouping	male	right	prime	small	0	NA
2020-10-19	S128	grouping	female	right	prime	small	89.67	0
2020-10-19	S129	grouping	female	right	prime	small	63.737	1
2020-10-19	S130	grouping	female	right	prime	small	285.26	1
2020-10-19	S131	grouping	female	left	prime	small	191.19	1
2020-10-19	S132	grouping	female	left	prime	small	206.706	1
2020-10-19	S133	grouping	female	left	prime	small	118.724	1
2020-10-19	S134	grouping	female	left	prime	small	0	NA
2020-11-09	S135	grouping	female	right	prime	small	0	0
2020-11-09	S136	grouping	female	right	prime	small	17.402	1
2020-11-09	S137	grouping	female	right	prime	small	0	0
2020-11-09	S138	grouping	female	right	prime	small	0	0
2020-11-09	S139	grouping	female	left	prime	small	0	0
2020-11-09	S140	grouping	female	left	prime	small	296.765	1
2020-11-09	S141	grouping	female	left	prime	small	240.625	1
2020-11-09	S142	grouping	female	left	prime	small	252.302	1
2020-11-09	S143	grouping	male	left	prime	small	36.312	0
2020-11-09	S144	grouping	male	left	prime	small	197.102	1
2020-11-09	S145	grouping	male	left	prime	small	273.687	1
2020-11-09	S146	grouping	male	right	prime	small	0	NA
2020-11-09	S147	grouping	male	right	prime	small	253.339	1
2020-11-09	S148	grouping	male	right	prime	small	0	NA
2020-11-09	S149	grouping	male	right	prime	small	0	0
2020-11-09	S150	grouping	male	left	prime	small	189.006	1
2020-11-09	S151	grouping	male	left	prime	small	249.206	1
2020-11-09	S152	grouping	male	left	prime	small	31.223	1
2020-11-09	S153	grouping	male	left	prime	small	163.968	1
2020-11-09	S154	grouping	male	right	prime	small	0	NA
2020-11-09	S155	grouping	male	right	prime	small	299.013	0
2020-11-16	S156	grouping	female	right	prime	small	138.279	1
2020-11-16	S157	grouping	female	left	prime	small	180.22	1
2020-11-16	S158	grouping	female	right	prime	small	44.99	1
2020-11-16	S159	grouping	female	right	prime	small	0	NA
2020-10-19	S120	grouping	male	left	composite	big	0	NA
2020-10-19	S121	grouping	male	left	composite	big	0	NA
2020-10-19	S122	grouping	male	left	composite	big	276.545	NA
2020-10-19	S123	grouping	male	left	composite	big	0	NA
2020-10-19	S124	grouping	male	right	composite	big	0	NA
2020-10-19	S125	grouping	male	right	composite	big	0	NA
2020-10-19	S126	grouping	male	right	composite	big	46.363	NA
2020-10-19	S127	grouping	male	right	composite	big	0	NA
2020-10-19	S128	grouping	female	right	composite	big	110.348	NA
2020-10-19	S129	grouping	female	right	composite	big	0	NA
2020-10-19	S130	grouping	female	right	composite	big	0	NA
2020-10-19	S131	grouping	female	left	composite	big	21.54	NA
2020-10-19	S132	grouping	female	left	composite	big	0	NA
2020-10-19	S133	grouping	female	left	composite	big	0	NA
2020-10-19	S134	grouping	female	left	composite	big	0	NA
2020-11-09	S135	grouping	female	right	composite	big	12.996	NA
2020-11-09	S136	grouping	female	right	composite	big	0	NA
2020-11-09	S137	grouping	female	right	composite	big	270.157	NA
2020-11-09	S138	grouping	female	right	composite	big	240.575	NA
2020-11-09	S139	grouping	female	left	composite	big	272.137	NA
2020-11-09	S140	grouping	female	left	composite	big	0	NA
2020-11-09	S141	grouping	female	left	composite	big	0	NA
2020-11-09	S142	grouping	female	left	composite	big	0	NA
2020-11-09	S143	grouping	male	left	composite	big	86.979	NA
2020-11-09	S144	grouping	male	left	composite	big	44.74	NA
2020-11-09	S145	grouping	male	left	composite	big	0	NA
2020-11-09	S146	grouping	male	right	composite	big	0	NA
2020-11-09	S147	grouping	male	right	composite	big	0	NA
2020-11-09	S148	grouping	male	right	composite	big	0	NA
2020-11-09	S149	grouping	male	right	composite	big	293.409	NA
2020-11-09	S150	grouping	male	left	composite	big	8.64	NA
2020-11-09	S151	grouping	male	left	composite	big	0	NA
2020-11-09	S152	grouping	male	left	composite	big	20.25	NA
2020-11-09	S153	grouping	male	left	composite	big	0	NA
2020-11-09	S154	grouping	male	right	composite	big	0	NA
2020-11-09	S155	grouping	male	right	composite	big	0	NA
2020-11-16	S156	grouping	female	right	composite	big	0	NA
2020-11-16	S157	grouping	female	left	composite	big	0	NA
2020-11-16	S158	grouping	female	right	composite	big	0	NA
2020-11-16	S159	grouping	female	right	composite	big	0	NA
